# From recognition to neglect: Molecular and physiological responses to heterospecific pollen decay with evolutionary distance

**DOI:** 10.64898/2026.06.02.729600

**Authors:** Rachel O. Cohen, Alessandra Masi, Sarah M. Chin, Joseph H. Williams, Deren A.R. Eaton

## Abstract

Post-mating, pre-zygotic (PMPZ) reproductive barriers are often attributed to precise molecular recognition between male and female gametes, yet little is known about how these interactions change as species diverge. In flowering plants, pollen tube growth depends on coordinated signaling between pollen and pistil, raising the question of whether PMPZ barriers arise through active incompatibility mechanisms or gradual loss of pollen–pistil coordination. Here, we combined transcriptomic profiling and pollen tube growth assays across a phylogenetically structured set of crosses in a diverse alpine plant community. We show that the magnitude of the pistillar transcriptomic response to pollination declined quantitatively with evolutionary distance rather than shifting in a binary compatible/incompatible manner. Pollination-associated functional gene ontology categories were strongest in conspecific and intrageneric crosses and weakened with divergence. Heterospecific pollen tubes also grew more slowly than conspecific tubes, with growth rates declining overall with genetic distance. However, the slowest growth occurred in intrageneric crosses, suggesting that close relatives may represent a distinct evolutionary zone where reduced maternal support coincides with additional hindrance mechanisms. Together, these results support a graded, divergence-dependent model of pollen–pistil incongruence driven primarily by attenuation of coordinated growth rather than strict heterospecific rejection.
