## Supplemental Tables for "From recognition to neglect: Molecular and physiological responses to heterospecific pollen decay with evolutionary distance"

### Sheet: Table S1
Table S1. ITS sequence information used to construct the time-calibrated phylogeny used for phylogenetic distance calculations
Species	Description	Citation	NCBI Link
Pedicularis groenlandica	internal transcribed spacer 1, partial sequence; 5.8S ribosomal RNA gene, complete sequence; and internal transcribed spacer 2, partial sequence	Wolfe,A.D., Randle,C.P., Liu,L. and Steiner,K.E. Phylogeny and biogeography of Orobanchaceae. Folia Geobot. 40, 115-134 (2005)	https://www.ncbi.nlm.nih.gov/nuccore/AY911246.1
Pedicularis parryi	internal transcribed spacer 1, partial sequence; 5.8S ribosomal RNA gene, complete sequence; and internal transcribed spacer 2, partial sequence	Robart,B.W., Gladys,C., Frank,T. and Kilpatrick,S. Phylogeny and Biogeography of North American and Asian Pedicularis (Orobanchaceae). Syst. Bot. 40 (1), 229-258 (2015)	https://www.ncbi.nlm.nih.gov/nuccore/663082195
Pedicularis bracteosa	B Robart:131 18S ribosomal RNA gene, partial sequence; internal transcribed spacer 1, 5.8S ribosomal RNA gene, and internal transcribed spacer 2, complete sequence; and 26S ribosomal RNA gene, partial sequence	Robart,B.W. Infraspecific Revision of Pedicularis bracteosa (Orobanchaceae): Subspecies and Varieties. Submitted (16-JUN-2010) Biology, University of Pittsburgh at Johnstown, 450 Schoolhouse Road, Johstown, PA 15904, USA	https://www.ncbi.nlm.nih.gov/nuccore/HM561874.1
Pedicularis procera	18S ribosomal RNA gene, partial sequence; internal transcribed spacer 1, 5.8S ribosomal RNA gene, and internal transcribed spacer 2, complete sequence; and 26S ribosomal RNA gene, partial sequence	Robart,B.W., Gladys,C., Frank,T. and Kilpatrick,S. Phylogeny and Biogeography of North American and Asian Pedicularis (Orobanchaceae). Syst. Bot. 40 (1), 229-258 (2015)	https://www.ncbi.nlm.nih.gov/nuccore/HM561877.1
Castilleja miniata	18S ribosomal RNA gene, partial sequence; internal transcribed spacer 1, 5.8S ribosomal RNA gene, and internal transcribed spacer 2, complete sequence; and 26S ribosomal RNA gene, partial sequence	Tank, D.C. and Olmstead, R.G. From annuals to perennials: phylogeny of subtribe Castillejinae (Orobanchaceae). Am. J. Bot. 95 (5), 608-625 (2008)	https://www.ncbi.nlm.nih.gov/nuccore/EF103712.1
Castilleja sulphurea	internal transcribed spacer 1, partial sequence; 5.8S ribosomal RNA gene, complete sequence; and internal transcribed spacer 2, partial sequence	Tank, D.C. and Olmstead, R.G. From annuals to perennials: phylogeny of subtribe Castillejinae (Orobanchaceae). Am. J. Bot. 95 (5), 608-625 (2008)	https://www.ncbi.nlm.nih.gov/nuccore/AF478944.1
Aphyllon fasciculata	internal transcribed spacer 1, partial sequence; 5.8S ribosomal RNA gene, complete sequence; and internal transcribed spacer 2, partial sequence	Wolfe,A.D., Randle,C.P., Liu,L. and Steiner,K.E. Phylogeny and biogeography of Orobanchaceae. Folia Geobot. 40, 115-134 (2005)	https://www.ncbi.nlm.nih.gov/nuccore/AY911239.1
Mimulus guttatus	internal transcribed spacer 1, 5.8S ribosomal RNA gene, and internal transcribed spacer 2, complete sequence	Beardsley,P.M. and Olmstead,R.G. Redefining Phrymaceae: the placement of Mimulus, tribe Mimuleae, and Phryma. Am. J. Bot. 89 (7), 1093-1102 (2002)	https://www.ncbi.nlm.nih.gov/nuccore/AY575439.1
Mimulus tilingii	internal transcribed spacer 1, 5.8S ribosomal RNA gene, and internal transcribed spacer 2, complete sequence	Beardsley,P.M. and Olmstead,R.G. Redefining Phrymaceae: the placement of Mimulus, tribe Mimuleae, and Phryma. Am. J. Bot. 89 (7), 1093-1102 (2002)	https://www.ncbi.nlm.nih.gov/nuccore/AY575442.1
Mimulus eastwoodiae	internal transcribed spacer 1, 5.8S ribosomal RNA gene, and internal transcribed spacer 2, complete sequence	Beardsley,P.M., Schoenig,S.E., Whittall,J.B. and Olmstead,R.G. Patterns of evolution in western North American Mimulus (Phrymaceae). Am. J. Bot. 91 (3), 474-489 (2004).	https://www.ncbi.nlm.nih.gov/nuccore/AY575417.1
Prunella vulgaris	internal transcribed spacer 1, partial sequence; 5.8S ribosomal RNA gene, complete sequence; and internal transcribed spacer 2, partial sequence	Xu,H., Wang,Z.T. and Hu,Z.B. rDNA/ITS sequencing of traditional Chinese medicines. Submitted (18-MAR-2008) Key Laboratory of Standardization of Chinese Medicines of Ministry of Education, Shanghai University of Traditional Chinese Medicine, 1200 Cailun Road, Shanghai 201203, P.R. China.	https://www.ncbi.nlm.nih.gov/nuccore/EU591994.1

### Sheet: Table S2
Table S2. Comparison of Hill, Negative exponential, and Negative Power law models with poisson probability distributions. Negative power law was the best fit according to every metric
Model	RMSE	WAIC	BIC	LOOIC
Hill	226.647	112.575	115.404	113.569
Negative exponential	281.027	114.975	115.54	116.076
Negative power law	154.269	110.797	110.996	111.938

### Sheet: Table S3
Table S3. Collection timepoints for each maternal species used in the PTGR experiment.
Maternal	Timepoint 1 (hr)	Timepoint 2 (hr)
P. groenlandica	8	9.5
P. bracteosa	8	9.5
P. procera	8	9.5
C. miniata	5	6.5
C. sulphurea	5	6.5
M. guttatus	5	6.5

### Sheet: Table S4
Table S4. Description of the nine modules for which membership modulated the relationship (e.g. significant gamma) between phylogentic distance and differential expression according to our heirarchical model. Process summary summarizes the biological pathways that the majority of genes in that module are members of. We include our interpretation of how the biological pathways associated with that…
Module	γ sign	Process summary	Distance-based interpretation
Module 1	0.57	Core energy and carbon metabolism	Increasing genetic distance is associated with stronger differential regulation of central metabolic pathways
Module 2	0.11	Amino acid and organic acid metabolism	Metabolic reprogramming intensifies with increasing divergence
Module 3	-0.22	Stress signaling and redox regulation	Stress and ROS-related responses are attenuated as genetic distance increases
Module 4	1.34	Photosynthesis and plastid function	Plastid and photosynthetic processes become more differentially regulated with divergence
Module 5	0.63	Chromatin organization and genome regulation	Epigenetic and DNA regulatory processes show increasing sensitivity to genetic distance
Module 6	0.38	Cell wall biosynthesis and carbohydrate allocation	Structural and cell wall pathways are increasingly misregulated with divergence
Module 7	0.07	Growth, patterning, and organ development	Developmental gene expression diverges more strongly at greater genetic distances
Module 8	0.02	Protein modification, trafficking, and turnover	Post-translational control and protein homeostasis become more distance-sensitive
Module 9	-0.72	Hormone signaling and developmental transitions	Hormone-mediated and germination-related responses weaken with increasing genetic distance

### Sheet: Table S5
Table S5. Number of DEGs in each cross that are orthologous to Arabidopsis thaliana orthologs with known function in pollen germination, pollen tube growth, or pollen-pistil interactions.
Cross	Total DEGs	A. thaliana pollen orthologs	Proportion pollen orthologs
P. groenlandica X P. groenlandica	1168	188	0.161
P. groenlandica X P. parryi	456	64	0.14
P. groenlandica X P. bracteosa	170	35	0.206
P. groenlandica X C. miniata	368	61	0.166
P. groenlandica X C. sulphurea	590	149	0.253
P. groenlandica X A. fasciculata	442	74	0.167
P. groenlandica X M. guttatus	369	0	0
P. groenlandica X Prunella vulgaris	233	43	0.185
M. guttatus X M. guttatus	1242	197	0.159
M. guttatus X M. tillingii	766	247	0.322
M. guttatus X M. eastwoodiae	984	274	0.278
M. guttatus X P. groenlandica	114	19	0.167
M. guttatus X P. vulgaris	3093	284	0.0918
